# Evidence of genetic overlap between circadian preference and brain white matter microstructure

**DOI:** 10.1101/2020.11.09.374199

**Authors:** Luis M. García-Marín, Sarael Alcauter, Adrian I. Campos, Aoibhe Mulcahy, Pik-Fang Kho, Gabriel Cuéllar-Partida, Miguel E. Rentería

**Affiliations:** Genetic Epidemiology Lab, QIMR Berghofer Medical Research Institute, Brisbane QLD Australia; Instituto de Neurobiología, Universidad Nacional Autónoma de México, Querétaro, México; Faculty of Medicine, The University of Queensland, Brisbane QLD Australia; School of Biomedical Sciences, Faculty of Health, Queensland University of Technology, Brisbane, QLD, Australia

**Keywords:** Chronotype, circadian preference, white matter microstructure, diffusion tensor imaging, genetics, complex-traits, epidemiology, diffusion tensor imaging

## Abstract

**Study objective:** Previous neuroimaging studies have highlighted differences in white matter microstructure among individuals with different chronotypes, but it is unclear whether those differences are due to genetic or environmental factors.

**Methods:** Here we leverage summary statistics from recent large-scale genome-wide association studies (GWAS) of chronotype and diffusion tensor imaging (DTI) measures to examine the genetic overlap and infer causal relationships between these traits.

**Results:** We identified 29 significant pairwise genetic correlations, of which 13 also had evidence for a causal association. Negative genetic correlations were identified between chronotype and brain-wide mean, axial and radial diffusivities. When exploring individual tracts, ten negative genetic correlations were observed with mean diffusivities, 10 with axial diffusivities, 4 with radial diffusivities and 2 with mode of anisotropy. We found evidence for a possible causal association of chronotype with white matter microstructure in individual tracts including the posterior limb and retrolenticular part of the internal capsule; the genu and splenium of the corpus callosum and the posterior, superior and anterior regions of the corona radiata.

**Conclusions:** Our results suggest that *eveningness* is associated with variation in tract-specific white matter microstructure and, for an evening person, increases in axial and / or radial diffusivities may influence a higher mean diffusivity. These findings add to our understanding of circadian preference and its relationship with the brain, providing new perspectives on the genetic neurological underpinnings of chronotype’s role in health and disease.

**Statement of Significance:** Sleep is essential for a healthy brain function, particularly for neural organization and brain structure development. Individual chronotype differences have been associated with depression, schizophrenia, diabetes and obesity, among other conditions. Investigating the shared genetic aetiology between chronotype and white matter microstructure is essential to understand the neurological basis of individual variation in chronotype. In the present study, we show that tract-specific white matter microstructure is genetically correlated and causally associated with chronotype.
