## Supplementary File 1 for "Evidence of genetic overlap between circadian preference and brain white matter microstructure"

### Sheet: read me
	Results for the genetic correlations between white matter integrity parameters (DTI) and chronotype are shown here.
	Negative rGs between chronotype and DTI imply a positive rG between eveningness and DTI
	Trait 2:	Name of the DTI parameter
	rG:	Genetic correlation
	rGse:	Genetic correlation standard deviation
	rGpval:	Genetic correlation pvalue
	rGpvalAdj:	Genetic correlation pvalue after FDR correction

### Sheet: Chronotype
	Trait1	Trait2	rG	rGse	rGpvalue	rGpvalAdj
1	Chronotype	Splenium of corpus callosum - mean diusivities	-0.187794	0.0408629	4.31e-06	0.000474414
2	Chronotype	Superior corona radiata - axial diusivities	-0.206574	0.0517558	6.57e-05	0.0036137
3	Chronotype	Average across all tracts - mean diusivities	-0.139158	0.0391603	0.000380052	0.0104279
4	Chronotype	Posterior limb of internal capsule - axial diusivities	-0.189863	0.0534467	0.000381758	0.0104279
5	Chronotype	Posterior limb of internal capsule - mean diusivities	-0.208586	0.059697	0.000475691	0.0104279
6	Chronotype	Retrolenticular part of internal capsule - axial diusivities	-0.216699	0.0634866	0.000641794	0.0104279
7	Chronotype	Average across all tracts - axial diusivities	-0.137107	0.0405219	0.000715624	0.0104279
8	Chronotype	Genu of corpus callosum - mean diusivities	-0.131408	0.039549	0.00089164	0.0104279
9	Chronotype	Splenium of corpus callosum - axial diusivities	-0.158012	0.047783	0.000943449	0.0104279
10	Chronotype	Superior corona radiata - mode of anisotropy	-0.183347	0.0554668	0.000947987	0.0104279
11	Chronotype	Body of corpus callosum - mean diusivities	-0.13626	0.0415963	0.00105371	0.0105371
12	Chronotype	Average across all tracts - radial diusivities	-0.12632	0.0409356	0.00202988	0.0186073
13	Chronotype	Retrolenticular part of internal capsule - mean diusivities	-0.197988	0.066705	0.00299636	0.0253538
14	Chronotype	Sagittal stratum (include inferior longitidinal fasciculus and inferior fronto-occipital fasciculus) - mean diusivities	-0.180745	0.0626047	0.00388838	0.0301703
15	Chronotype	Posterior corona radiata - mean diusivities	-0.130342	0.0454268	0.00411414	0.0301703
16	Chronotype	Anterior corona radiata - axial diusivities	-0.128037	0.0468895	0.00632173	0.038536
17	Chronotype	Splenium of corpus callosum - radial diusivities	-0.12545	0.0461475	0.00655875	0.038536
18	Chronotype	Sagittal stratum (include inferior longitidinal fasciculus and inferior fronto-occipital fasciculus) - radial diusivities	-0.145331	0.0535099	0.00660822	0.038536
19	Chronotype	Retrolenticular part of internal capsule - mode of anisotropy	-0.1485	0.0551671	0.00710625	0.038536
20	Chronotype	Superior corona radiata - mean diusivities	-0.119939	0.0446312	0.00720267	0.038536
21	Chronotype	Genu of corpus callosum - axial diusivities	-0.128232	0.0478436	0.00735688	0.038536
22	Chronotype	Superior fronto-occipital fasciculus (could be a part of anterior internal capsule) - axial diusivities	-0.132851	0.0498584	0.00770892	0.0385446
23	Chronotype	Body of corpus callosum - radial diusivities	-0.129012	0.0491107	0.00861531	0.0389774
24	Chronotype	Posterior corona radiata - radial diusivities	-0.116231	0.0442473	0.00861763	0.0389774
25	Chronotype	Superior fronto-occipital fasciculus (could be a part of anterior internal capsule) - mean diusivities	-0.16375	0.0625606	0.0088585	0.0389774
26	Chronotype	Sagittal stratum (include inferior longitidinal fasciculus and inferior fronto-occipital fasciculus) - axial diusivities	-0.176841	0.0694548	0.0108922	0.0460826
27	Chronotype	Corticospinal tract - axial diusivities	-0.152326	0.061207	0.0128212	0.0497695
28	Chronotype	Superior longitudinal fasciculus - axial diusivities	-0.094316	0.037911	0.0128527	0.0497695
29	Chronotype	Anterior corona radiata - mean diusivities	-0.0955517	0.0385217	0.013121	0.0497695
30	Chronotype	Fornix (cres) / Stria terminalis (can not be resolved with current resolution) - radial diusivities	-0.145166	0.0590846	0.0140136	0.0513834
31	Chronotype	Splenium of corpus callosum - mode of anisotropy	-0.135349	0.0563769	0.0163601	0.0578836
32	Chronotype	Genu of corpus callosum - radial diusivities	-0.110659	0.0462969	0.0168389	0.0578836
33	Chronotype	Cingulum (hippocampus) - radial diusivities	-0.148239	0.0625509	0.0177928	0.0593093
34	Chronotype	Fornix (column and body of fornix) - mode of anisotropy	0.235103	0.104248	0.0241194	0.0775514
35	Chronotype	Superior longitudinal fasciculus - mean diusivities	-0.0923463	0.0411975	0.0249905	0.0775514
36	Chronotype	Posterior corona radiata - fractional anisotropy	0.108762	0.0486508	0.0253804	0.0775514
37	Chronotype	Fornix (cres) / Stria terminalis (can not be resolved with current resolution) - mean diusivities	-0.154012	0.0698996	0.0275715	0.0819694
38	Chronotype	Average across all tracts - fractional anisotropy	0.109085	0.0500029	0.0291405	0.0843542
39	Chronotype	Posterior corona radiata - axial diusivities	-0.102792	0.0479997	0.0322332	0.0909142
40	Chronotype	Cingulum (cingulate gyrus) - mean diusivities	-0.0997022	0.0472888	0.034999	0.0937737
41	Chronotype	Cingulum (hippocampus) - mean diusivities	-0.159888	0.0758684	0.03508	0.0937737
42	Chronotype	Posterior thalamic radiation (include optic radiation) - radial diusivities	-0.100172	0.0478975	0.036494	0.0937737
43	Chronotype	Corticospinal tract - mean diusivities	-0.123264	0.0589903	0.036657	0.0937737
44	Chronotype	Cingulum (cingulate gyrus) - radial diusivities	-0.0816315	0.0394025	0.0382903	0.0957257
45	Chronotype	Posterior thalamic radiation (include optic radiation) - mean diusivities	-0.102106	0.0510015	0.0452823	0.11069
46	Chronotype	Superior fronto-occipital fasciculus (could be a part of anterior internal capsule) - mode of anisotropy	-0.0978741	0.0496758	0.0488088	0.116717
47	Chronotype	Superior fronto-occipital fasciculus (could be a part of anterior internal capsule) - radial diusivities	-0.105749	0.0552458	0.0556007	0.125626
48	Chronotype	Body of corpus callosum - axial diusivities	-0.0998447	0.0521679	0.0556319	0.125626
49	Chronotype	Posterior thalamic radiation (include optic radiation) - fractional anisotropy	0.0892065	0.0466722	0.0559608	0.125626
50	Chronotype	Fornix (cres) / Stria terminalis (can not be resolved with current resolution) - fractional anisotropy	0.101507	0.053526	0.0579058	0.127393
51	Chronotype	Uncinate fasciculus - mean diusivities	-0.12747	0.0688233	0.0640074	0.138055
52	Chronotype	Posterior limb of internal capsule - mode of anisotropy	-0.075987	0.0419278	0.0699351	0.14794
53	Chronotype	Inferior fronto-occipital fasciculus - mean diusivities	-0.136353	0.0762437	0.0737136	0.149179
54	Chronotype	Retrolenticular part of internal capsule - radial diusivities	-0.103795	0.058042	0.0737323	0.149179
55	Chronotype	Anterior corona radiata - radial diusivities	-0.0723824	0.0405963	0.0745897	0.149179
56	Chronotype	Corticospinal tract - mode of anisotropy	-0.110575	0.0629085	0.0787972	0.15478
57	Chronotype	Sagittal stratum (include inferior longitidinal fasciculus and inferior fronto-occipital fasciculus) - mode of anisotropy	-0.0955731	0.0574015	0.0959138	0.185097
58	Chronotype	Sagittal stratum (include inferior longitidinal fasciculus and inferior fronto-occipital fasciculus) - fractional anisotropy	0.0815036	0.0493919	0.098914	0.187596
59	Chronotype	External capsule - axial diusivities	-0.0952105	0.0582002	0.101857	0.189218
60	Chronotype	Anterior corona radiata - mode of anisotropy	-0.101336	0.0623997	0.104379	0.189218
61	Chronotype	Uncinate fasciculus - radial diusivities	-0.0948414	0.0584933	0.10493	0.189218
62	Chronotype	Genu of corpus callosum - fractional anisotropy	0.0860722	0.0543559	0.113309	0.197288
63	Chronotype	External capsule - radial diusivities	-0.102888	0.0651967	0.114538	0.197288
64	Chronotype	Cingulum (hippocampus) - fractional anisotropy	0.0820403	0.0522587	0.116441	0.197288
65	Chronotype	Anterior limb of internal capsule - mean diusivities	-0.0926684	0.0590511	0.11658	0.197288
66	Chronotype	Body of corpus callosum - fractional anisotropy	0.100804	0.0649184	0.120475	0.197966
67	Chronotype	Anterior limb of internal capsule - axial diusivities	-0.0909934	0.0586167	0.12058	0.197966
68	Chronotype	Superior longitudinal fasciculus - radial diusivities	-0.0680802	0.0445807	0.126731	0.204112
69	Chronotype	Inferior fronto-occipital fasciculus - radial diusivities	-0.0938547	0.0620151	0.130174	0.204112
70	Chronotype	Superior corona radiata - fractional anisotropy	-0.0709103	0.0469166	0.130684	0.204112
71	Chronotype	Fornix (column and body of fornix) - mean diusivities	-0.0749289	0.0497122	0.131745	0.204112
72	Chronotype	Cingulum (hippocampus) - axial diusivities	-0.101412	0.070311	0.149207	0.227592
73	Chronotype	Fornix (column and body of fornix) - radial diusivities	-0.0745352	0.0519093	0.151038	0.227592
74	Chronotype	Posterior corona radiata - mode of anisotropy	-0.0742069	0.054961	0.17696	0.263048
75	Chronotype	Superior longitudinal fasciculus - mode of anisotropy	-0.0760485	0.0571592	0.183364	0.268933
76	Chronotype	External capsule - mean diusivities	-0.0927934	0.0727434	0.202088	0.292495
77	Chronotype	Fornix (column and body of fornix) - axial diusivities	-0.0586711	0.0474658	0.216433	0.307131
78	Chronotype	Inferior fronto-occipital fasciculus - fractional anisotropy	0.0670051	0.0543677	0.217784	0.307131
79	Chronotype	Uncinate fasciculus - fractional anisotropy	0.0611066	0.0516442	0.236721	0.329612
80	Chronotype	External capsule - fractional anisotropy	0.0631957	0.0568148	0.266004	0.365756
81	Chronotype	Uncinate fasciculus - axial diusivities	-0.0789713	0.0734518	0.28231	0.383384
82	Chronotype	Posterior thalamic radiation (include optic radiation) - axial diusivities	-0.0639371	0.0605729	0.291179	0.390606
83	Chronotype	Corticospinal tract - radial diusivities	-0.0574578	0.0557651	0.302844	0.399934
84	Chronotype	Average across all tracts - mode of anisotropy	-0.0563451	0.0549755	0.305404	0.399934
85	Chronotype	Posterior limb of internal capsule - radial diusivities	-0.0479271	0.0479834	0.317878	0.407149
86	Chronotype	Body of corpus callosum - mode of anisotropy	0.0549029	0.0550172	0.318316	0.407149
87	Chronotype	Superior longitudinal fasciculus - fractional anisotropy	0.0480723	0.0485951	0.322545	0.407295
88	Chronotype	Anterior limb of internal capsule - mode of anisotropy	-0.0522887	0.0532181	0.325836	0.407295
89	Chronotype	Cingulum (cingulate gyrus) - fractional anisotropy	0.0431054	0.0456532	0.345071	0.426493
90	Chronotype	Fornix (cres) / Stria terminalis (can not be resolved with current resolution) - axial diusivities	-0.0652194	0.0699325	0.351024	0.42903
91	Chronotype	Splenium of corpus callosum - fractional anisotropy	0.0510887	0.0553107	0.35566	0.429918
92	Chronotype	Genu of corpus callosum - mode of anisotropy	-0.0655652	0.0723736	0.364974	0.436382
93	Chronotype	Cingulum (hippocampus) - mode of anisotropy	-0.0475669	0.0540246	0.378606	0.447814
94	Chronotype	Fornix (column and body of fornix) - fractional anisotropy	0.0501851	0.0592813	0.397241	0.464857
95	Chronotype	Anterior limb of internal capsule - radial diusivities	-0.0456668	0.0597668	0.444817	0.515052
96	Chronotype	Corticospinal tract - fractional anisotropy	-0.0538676	0.073073	0.461016	0.528247
97	Chronotype	Anterior limb of internal capsule - fractional anisotropy	0.0388494	0.0575433	0.499591	0.562139
98	Chronotype	Cingulum (cingulate gyrus) - axial diusivities	-0.042379	0.0629508	0.500815	0.562139
99	Chronotype	Superior fronto-occipital fasciculus (could be a part of anterior internal capsule) - fractional anisotropy	0.031481	0.0541554	0.561032	0.620552
100	Chronotype	Inferior fronto-occipital fasciculus - mode of anisotropy	0.0324084	0.0561957	0.564138	0.620552
101	Chronotype	Posterior limb of internal capsule - fractional anisotropy	-0.0214203	0.0430856	0.619078	0.674243
102	Chronotype	Anterior corona radiata - fractional anisotropy	0.0248967	0.051158	0.626498	0.675635
103	Chronotype	Retrolenticular part of internal capsule - fractional anisotropy	0.0247658	0.0522004	0.635188	0.678357
104	Chronotype	Superior corona radiata - radial diusivities	-0.0203909	0.0447173	0.648393	0.683738
105	Chronotype	Cingulum (cingulate gyrus) - mode of anisotropy	-0.0229068	0.050896	0.652659	0.683738
106	Chronotype	Inferior fronto-occipital fasciculus - axial diusivities	-0.0234573	0.0559793	0.67519	0.700669
107	Chronotype	Uncinate fasciculus - mode of anisotropy	-0.0318183	0.0883811	0.718838	0.738992
108	Chronotype	Fornix (cres) / Stria terminalis (can not be resolved with current resolution) - mode of anisotropy	0.0137702	0.0497128	0.781783	0.796261
109	Chronotype	Posterior thalamic radiation (include optic radiation) - mode of anisotropy	-0.0114186	0.0550829	0.835776	0.843444
110	Chronotype	External capsule - mode of anisotropy	-0.00118566	0.0482925	0.980413	0.980413
