## Supplementary File 2 for "Evidence of genetic overlap between circadian preference and brain white matter microstructure"

### Sheet: readme
	Results for Mendelian randomisation methods for the 29 significant genetic correlations identified with linkage disequilibrium score regression are shown here.
	Some phenotypes did not have any genome-wide significant SNPs thus, GSMR could not be performed for some white matter microstructure parameters.
	Negative effect estimates for chronotype imply positive effect estimates for eveningness.
	One sheet corresponds to those GSMR results for which chronotype is the exposure and the other sheet to those for which chronotype is the outcome.
	chronotype_exposure
	GSMR results for the for the 29 significant genetic correlations identified with linkage disequilibrium score regression are shown here.
	Exposure:	Exposure phenotype
	Outcome:	White matter microstructure parameter
	n_snps:	Number of significant genome-wide snps for the exposure phenotype
	bxy:	Beta or effect estimate
	se:	Standard Deviation
	pval:	p-value
	pvalAdj:	p-value after multiple testing (FDR < 5%)
	chronotype_outcome
	GSMR results for the for the 29 significant genetic correlations identified with linkage disequilibrium score regression are shown here. Some phenotypes did not have any genome-wide significant SNPs thus, GSMR could not be performed for some white matter microstructure parameters.
	Exposure:	White matter microstructure parameter
	Outcome:	Outcome phenotype
	n_snps:	Number of significant genome-wide snps for the exposure phenotype
	bxy:	Beta or effect estimate
	se:	Standard Deviation
	pval:	p-value
	pvalAdj:	p-value after multiple testing (FDR < 5%)

### Sheet: chronotype_exposure
Exposure	Outcome	bxy	se	pval	n_snp	pvalAdj
Chronotype	Superior fronto-occipital fasciculus (could be a part of anterior internal capsule) - mean diusivities	-0.110025	0.0390643	0.00485503	217	0.0625688
Chronotype	Splenium of corpus callosum - mean diusivities	-0.11097	0.0399897	0.00552092	215	0.0625688
Chronotype	Anterior corona radiata - axial diusivities	-0.110636	0.0406329	0.00647263	217	0.0625688
Chronotype	Superior corona radiata - mean diusivities	-0.0950065	0.0385337	0.0136806	216	0.0772998
Chronotype	Genu of corpus callosum - axial diusivities	-0.0965627	0.0393691	0.0141768	217	0.0772998
Chronotype	Anterior corona radiata - mean diusivities	-0.0930135	0.0387033	0.0162503	217	0.0772998
Chronotype	Retrolenticular part of internal capsule - mean diusivities	-0.0962999	0.0412968	0.0197062	214	0.0772998
Chronotype	Splenium of corpus callosum - radial diusivities	-0.0946696	0.0414551	0.0223912	217	0.0772998
Chronotype	Superior corona radiata - axial diusivities	-0.0867291	0.038589	0.0246076	217	0.0772998
Chronotype	Superior longitudinal fasciculus - axial diusivities	-0.0893757	0.0403223	0.0266551	215	0.0772998
Chronotype	Posterior limb of internal capsule - mean diusivities	-0.0852555	0.040697	0.0361815	216	0.0932361
Chronotype	Posterior corona radiata - radial diusivities	-0.0830832	0.0406989	0.0412099	217	0.0932361
Chronotype	Posterior corona radiata - mean diusivities	-0.0813282	0.0399539	0.0417955	217	0.0932361
Chronotype	Genu of corpus callosum - mean diusivities	-0.0747004	0.0382374	0.0507489	216	0.105123
Chronotype	Average across all tracts - axial diusivities	-0.0749775	0.0397392	0.0591953	216	0.114444
Chronotype	Average across all tracts - mean diusivities	-0.0661748	0.0382606	0.0837056	217	0.14237
Chronotype	Average across all tracts - radial diusivities	-0.0651634	0.0378097	0.084806	217	0.14237
Chronotype	Body of corpus callosum - mean diusivities	-0.0655992	0.0384956	0.0883678	217	0.14237
Chronotype	Superior fronto-occipital fasciculus (could be a part of anterior internal capsule) - axial diusivities	-0.0619718	0.0396688	0.118234	215	0.180462
Chronotype	Sagittal stratum (include inferior longitidinal fasciculus and inferior fronto-occipital fasciculus) - radial diusivities	-0.0512722	0.0405914	0.206543	216	0.293077
Chronotype	Body of corpus callosum - radial diusivities	-0.0490758	0.0393404	0.212228	217	0.293077
Chronotype	Sagittal stratum (include inferior longitidinal fasciculus and inferior fronto-occipital fasciculus) - mean diusivities	-0.0347511	0.0408525	0.394965	215	0.519913
Chronotype	Superior corona radiata - mode of anisotropy	-0.0323804	0.0394992	0.412345	215	0.519913
Chronotype	Retrolenticular part of internal capsule - axial diusivities	-0.0277303	0.0409598	0.498397	216	0.60223
Chronotype	Splenium of corpus callosum - axial diusivities	-0.0174508	0.0392283	0.656427	215	0.761455
Chronotype	Corticospinal tract - axial diusivities	-0.0104458	0.0414184	0.800885	217	0.893295
Chronotype	Retrolenticular part of internal capsule - mode of anisotropy	-0.00796498	0.041373	0.847338	217	0.901077
Chronotype	Sagittal stratum (include inferior longitidinal fasciculus and inferior fronto-occipital fasciculus) - axial diusivities	0.00520296	0.0413708	0.899919	215	0.901077
Chronotype	Posterior limb of internal capsule - axial diusivities	-0.00505931	0.0407019	0.901077	215	0.901077

### Sheet: chronotype_outcome
Exposure	Outcome	bxy	se	pval	n_snp	pvalAdj
Posterior limb of internal capsule - mean diusivities	Chronotype	-0.0381665	0.0194354	0.0495576	5	0.79531
Average across all tracts - radial diusivities	Chronotype	-0.0163866	0.0114225	0.151405	11	0.79531
Retrolenticular part of internal capsule - mode of anisotropy	Chronotype	0.0208555	0.0163473	0.202033	6	0.79531
Superior fronto-occipital fasciculus (could be a part of anterior internal capsule) - mean diusivities	Chronotype	0.0195631	0.0163472	0.231414	8	0.79531
Superior corona radiata - mean diusivities	Chronotype	-0.0175293	0.015625	0.261917	6	0.79531
Average across all tracts - mean diusivities	Chronotype	-0.0119981	0.0112733	0.287193	11	0.79531
Superior corona radiata - mode of anisotropy	Chronotype	0.0164524	0.0162608	0.311641	6	0.79531
Sagittal stratum (include inferior longitidinal fasciculus and inferior fronto-occipital fasciculus) - radial diusivities	Chronotype	0.0150019	0.0151198	0.321097	5	0.79531
Posterior limb of internal capsule - axial diusivities	Chronotype	0.0146801	0.0150568	0.329572	7	0.79531
Splenium of corpus callosum - radial diusivities	Chronotype	0.00896212	0.00948719	0.344835	12	0.79531
Retrolenticular part of internal capsule - mean diusivities	Chronotype	-0.0121677	0.0134184	0.364517	7	0.79531
Superior corona radiata - axial diusivities	Chronotype	0.0147282	0.0186352	0.429325	5	0.80609
Genu of corpus callosum - mean diusivities	Chronotype	-0.00886821	0.0131892	0.50134	9	0.80609
Body of corpus callosum - mean diusivities	Chronotype	0.0139418	0.0256253	0.586398	2	0.80609
Posterior corona radiata - radial diusivities	Chronotype	0.00837884	0.0160914	0.602575	5	0.80609
Anterior corona radiata - mean diusivities	Chronotype	-0.0059418	0.0118486	0.616034	11	0.80609
Superior longitudinal fasciculus - axial diusivities	Chronotype	0.00705495	0.015531	0.64965	7	0.80609
Average across all tracts - axial diusivities	Chronotype	-0.00530324	0.0132229	0.688372	8	0.80609
Genu of corpus callosum - axial diusivities	Chronotype	0.0070019	0.0178541	0.69493	5	0.80609
Posterior corona radiata - mean diusivities	Chronotype	0.00570866	0.0150377	0.704226	6	0.80609
Sagittal stratum (include inferior longitidinal fasciculus and inferior fronto-occipital fasciculus) - axial diusivities	Chronotype	-0.00654863	0.0214831	0.760498	3	0.80609
Sagittal stratum (include inferior longitidinal fasciculus and inferior fronto-occipital fasciculus) - mean diusivities	Chronotype	0.00382849	0.0138768	0.782632	6	0.80609
Anterior corona radiata - axial diusivities	Chronotype	-0.00392817	0.0155557	0.800637	7	0.80609
Splenium of corpus callosum - mean diusivities	Chronotype	-0.00368024	0.0149925	0.80609	6	0.80609
